# The misplaced mouse Pax6 interneuron subclass: A cross-species transcriptomic reassignment

**DOI:** 10.1101/2025.07.23.666342

**Authors:** Jonathan M Werner, Hamsini Suresh, Jesse Gillis

## Abstract

Subclass cell-types are strongly conserved across mammalian brains, making the systemic absence of a caudal ganglionic eminence (CGE) Pax6 interneuron subclass in mouse transcriptional atlases unexpected. Through cross-species transcriptomic analysis, we identify a Pax6 subclass homolog in mouse and uncover primate-specific divergence in the Sncg subclass. Our results highlight the pitfalls of relying on single marker genes and provide evolution-aware annotations and marker sets to support robust cross-mammal interneuron comparisons.
