## Supplemental Table 2 for "The misplaced mouse Pax6 interneuron subclass: A cross-species transcriptomic reassignment"

### Sheet: tasic18
original_cell_cluster	original_subclass	orthologous_primate_subclass	orthology
Lamp5 Plch2 Dock5	Lamp5	Lamp5	high_orthology
Lamp5 Fam19a1 Pax6	Lamp5	Pax6	high_orthology
Lamp5 Lhx6	Lamp5	Lamp5 Lhx6	high_orthology
Lamp5 Krt73	Lamp5	Pax6	high_orthology
Pvalb Tpbg	Pvalb	Pvalb	high_orthology
Pvalb Reln Itm2a	Pvalb	Pvalb	high_orthology
Pvalb Gabrg1	Pvalb	Pvalb	high_orthology
Pvalb Th Sst	Pvalb	Pvalb	high_orthology
Pvalb Vipr2	Pvalb	Chandelier	high_orthology
Pvalb Gpr149 Islr	Pvalb	Pvalb	high_orthology
Pvalb Sema3e Kank4	Pvalb	Pvalb	high_orthology
Serpinf1 Aqp5 Vip	Serpinf1	Vip	high_orthology
Serpinf1 Clrn1	Serpinf1	Pax6	high_orthology
Sncg Slc17a8	Sncg	Pax6	high_orthology
Sst Hpse Sema3c	Sst	Sst	high_orthology
Sst Chodl	Sst	Sst Chodl	high_orthology
Sst Chrna2 Ptgdr	Sst	Sst	high_orthology
Sst Nr2f2 Necab1	Sst	Sst	high_orthology
Sst Chrna2 Glra3	Sst	Sst	high_orthology
Sst Tac2 Tacstd2	Sst	Sst	high_orthology
Sst Esm1	Sst	Sst	high_orthology
Sst Myh8 Fibin	Sst	Sst	high_orthology
Sst Hpse Cbln4	Sst	Sst	high_orthology
Sst Crh 4930553C11Rik	Sst	Sst	high_orthology
Sst Crhr2 Efemp1	Sst	Sst	high_orthology
Vip Chat Htr1f	Vip	Vip	high_orthology
Vip Pygm C1ql1	Vip	Vip	high_orthology
Vip Ptprt Pkp2	Vip	Vip	high_orthology
Vip Igfbp6 Pltp	Vip	Sncg	high_orthology
Vip Lmo1 Myl1	Vip	Vip	high_orthology
Vip Crispld2 Htr2c	Vip	Vip	high_orthology
Vip Arhgap36 Hmcn1	Vip	Vip	high_orthology
Vip Lmo1 Fam159b	Vip	Vip	high_orthology
Vip Lect1 Oxtr	Vip	Vip	high_orthology
Vip Rspo1 Itga4	Vip	Vip	high_orthology
Lamp5 Lsp1	Lamp5	Lamp5	low_orthology
Lamp5 Fam19a1 Tmem182	Lamp5	Sncg	low_orthology
Sncg Vip Itih5	Sncg	Pax6	low_orthology
Sncg Gpr50	Sncg	Pax6	low_orthology
Sst Rxfp1 Prdm8	Sst	Sst	low_orthology
Sst Calb2 Pdlim5	Sst	Sst	low_orthology
Sst Nts	Sst	Sst Chodl	low_orthology
Vip Igfbp4 Mab21l1	Vip	Vip	low_orthology

### Sheet: zeng_10x_cells
original_cell_cluster	original_subclass	orthologous_primate_subclass	orthology
Lamp5 Pdlim5_1	Lamp5	Lamp5	high_orthology
Lamp5 Egln3_1	Lamp5	Pax6	high_orthology
Lamp5 Lhx6	Lamp5	Lamp5 Lhx6	high_orthology
Lamp5 Pax6	Lamp5	Pax6	high_orthology
Pvalb Reln_1	Pvalb	Pvalb	high_orthology
Pvalb Vipr2	Pvalb	Chandelier	high_orthology
Pvalb Gpr149	Pvalb	Pvalb	high_orthology
Pvalb Il1rapl2	Pvalb	Pvalb	high_orthology
Pvalb Gabrg1	Pvalb	Pvalb	high_orthology
Pvalb Prdm8	Pvalb	Pvalb	high_orthology
Sncg Slc17a8	Sncg	Pax6	high_orthology
Sncg Col14a1_1	Sncg	Pax6	high_orthology
Sncg Calb1_3	Sncg	Pax6	high_orthology
Sncg Calb1_2	Sncg	Pax6	high_orthology
Sst Myh8_2	Sst	Sst	high_orthology
Sst Calb2	Sst	Sst	high_orthology
Sst Crhr2_1	Sst	Sst	high_orthology
Sst C1ql3_2	Sst	Sst	high_orthology
Sst Crhr2_2	Sst	Sst	high_orthology
Sst Myh8_4	Sst	Sst	high_orthology
Sst Hpse_2	Sst	Sst	high_orthology
Sst Pvalb Etv1_2	Sst	Sst	high_orthology
Sst Hpse_3	Sst	Sst	high_orthology
Sst Pvalb Etv1_1	Sst	Sst	high_orthology
Sst Chodl	Sst	Sst Chodl	high_orthology
Sst Myh8_1	Sst	Sst	high_orthology
Sst C1ql3_3	Sst	Sst	high_orthology
Sst Th Etv1	Sst	Pvalb	high_orthology
Vip Chat	Vip	Vip	high_orthology
Vip Lypd1	Vip	Vip	high_orthology
Vip Serpinf1_2	Vip	Pax6	high_orthology
Vip Gpc3	Vip	Vip	high_orthology
Vip C1ql1	Vip	Vip	high_orthology
Vip Htr1f_1	Vip	Vip	high_orthology
Vip Igfbp6_1	Vip	Sncg	high_orthology
Vip Mybpc1	Vip	Vip	high_orthology
Vip Cbln4	Vip	Vip	high_orthology
Vip Igfbp6_2	Vip	Sncg	high_orthology
Vip Crispld2	Vip	Vip	high_orthology
Vip Htr1f_4	Vip	Vip	high_orthology
Vip Lmo1	Vip	Vip	high_orthology
Lamp5 Slc35d3	Lamp5	Lamp5	low_orthology
Lamp5 Pdlim5_2	Lamp5	Sncg	low_orthology
Lamp5 Egln3_2	Lamp5	Sncg	low_orthology
Sncg Npy2r_2	Sncg	Sncg	low_orthology
Sncg Calb1_1	Sncg	Pax6	low_orthology
Sst Th	Sst	Sst	low_orthology
Vip Pbx3 Igfbp4	Vip	Vip	low_orthology
Vip Htr1f_2	Vip	Lamp5 Lhx6	low_orthology

### Sheet: zeng_10x_nuclei
original_cell_cluster	original_subclass	orthologous_primate_subclass	orthology
Lamp5 Slc35d3	Lamp5	Lamp5	high_orthology
Lamp5 Pax6	Lamp5	Pax6	high_orthology
Lamp5 Pdlim5	Lamp5	Lamp5	high_orthology
Lamp5 Lhx6	Lamp5	Lamp5 Lhx6	high_orthology
Pvalb Il1rapl2_1	Pvalb	Pvalb	high_orthology
Pvalb Brinp3	Pvalb	Pvalb	high_orthology
Pvalb Gabrg1	Pvalb	Pvalb	high_orthology
Pvalb Il1rapl2_2	Pvalb	Pvalb	high_orthology
Pvalb Gpr149	Pvalb	Pvalb	high_orthology
Pvalb Vipr2	Pvalb	Chandelier	high_orthology
Sst C1ql3	Sst	Sst	high_orthology
Sst Myh8_1	Sst	Sst	high_orthology
Sst Crhr2	Sst	Sst	high_orthology
Sst Myh8_2	Sst	Sst	high_orthology
Sst Hpse	Sst	Sst	high_orthology
Sst Chodl	Sst	Sst Chodl	high_orthology
Sst Etv1_1	Sst	Sst	high_orthology
Vip Crispld2	Vip	Vip	high_orthology
Vip Chat	Vip	Vip	high_orthology
Vip Igfbp6	Vip	Sncg	high_orthology
Lamp5 Egln3	Lamp5	Sncg	low_orthology
Sncg	Sncg	Pax6	low_orthology
Sst Etv1_2	Sst	Sst	low_orthology
Sst Etv1_3	Sst	Sst	low_orthology
Sst Nts	Sst	Sst Chodl	low_orthology
Vip Gpc3	Vip	Vip	low_orthology
Vip Serpinf1	Vip	Pax6	low_orthology

### Sheet: zeng_smart_cells
original_cell_cluster	original_subclass	orthologous_primate_subclass	orthology
Lamp5 Pdlim5	Lamp5	Lamp5	high_orthology
Lamp5 Lhx6	Lamp5	Lamp5 Lhx6	high_orthology
Lamp5 Egln3_2	Lamp5	Pax6	high_orthology
Pvalb Vipr2	Pvalb	Chandelier	high_orthology
Pvalb Th	Pvalb	Pvalb	high_orthology
Pvalb Calb1	Pvalb	Pvalb	high_orthology
Pvalb Gpr149	Pvalb	Pvalb	high_orthology
Sncg Slc17a8	Sncg	Pax6	high_orthology
Sst Myh8_1	Sst	Sst	high_orthology
Sst Crhr2_1	Sst	Sst	high_orthology
Sst C1ql3	Sst	Sst	high_orthology
Sst Crhr2_2	Sst	Sst	high_orthology
Sst Chodl	Sst	Sst Chodl	high_orthology
Vip Chat_1	Vip	Vip	high_orthology
Vip Htr1f	Vip	Vip	high_orthology
Vip Chat_2	Vip	Vip	high_orthology
Vip Igfbp6	Vip	Sncg	high_orthology
Vip Crispld2	Vip	Vip	high_orthology
Vip C1ql1	Vip	Vip	high_orthology
Vip Chat_3	Vip	Vip	high_orthology
Vip Gpc3	Vip	Vip	high_orthology
Vip Serpinf1	Vip	Pax6	high_orthology
Vip Lmo1	Vip	Vip	high_orthology
Lamp5 Slc35d3	Lamp5	Lamp5	low_orthology
Lamp5 Egln3_1	Lamp5	Lamp5	low_orthology
Sncg	Sncg	Pax6	low_orthology
Sst Myh8_2	Sst	Sst	low_orthology
Sst Etv1	Sst	Sst	low_orthology

### Sheet: zeng_smart_nuclei
original_cell_cluster	original_subclass	orthologous_primate_subclass	orthology
Lamp5 Egln3_2	Lamp5	Sncg	high_orthology
Lamp5 Slc35d3	Lamp5	Lamp5	high_orthology
Lamp5 Pdlim5	Lamp5	Lamp5	high_orthology
Lamp5 Egln3_1	Lamp5	Pax6	high_orthology
Lamp5 Lhx6	Lamp5	Lamp5 Lhx6	high_orthology
Pvalb Il1rapl2	Pvalb	Pvalb	high_orthology
Pvalb Vipr2	Pvalb	Chandelier	high_orthology
Pvalb Sst Th	Pvalb	Pvalb	high_orthology
Pvalb Gpr149	Pvalb	Pvalb	high_orthology
Sst Crhr2	Sst	Sst	high_orthology
Sst C1ql3	Sst	Sst	high_orthology
Sst Myh8	Sst	Sst	high_orthology
Sst Chodl	Sst	Sst Chodl	high_orthology
Vip Rspo4	Vip	Vip	high_orthology
Vip Htr1f	Vip	Vip	high_orthology
Vip Crispld2	Vip	Vip	high_orthology
Vip Serpinf1	Vip	Pax6	high_orthology
Sncg	Sncg	Pax6	low_orthology
Sst Etv1_1	Sst	Sst	low_orthology
Sst Etv1_2	Sst	Sst	low_orthology
Vip Cbln4	Vip	Vip	low_orthology

### Sheet: zeng_10xv2_wba
original_cell_cluster	original_subclass	orthologous_primate_subclass	orthology
Pvalb chandelier Gaba_1	Chandelier	Chandelier	high_orthology
Lamp5 Gaba_2	Lamp5	Lamp5	high_orthology
Lamp5 Gaba_1	Lamp5	Lamp5	high_orthology
Lamp5 Gaba_4	Lamp5	Pax6	high_orthology
Lamp5 Lhx6 Gaba_1	Lamp5 Lhx6	Lamp5 Lhx6	high_orthology
Pvalb Gaba_2	Pvalb	Pvalb	high_orthology
Pvalb Gaba_6	Pvalb	Pvalb	high_orthology
Pvalb Gaba_4	Pvalb	Pvalb	high_orthology
Pvalb Gaba_1	Pvalb	Pvalb	high_orthology
Pvalb Gaba_9	Pvalb	Pvalb	high_orthology
Pvalb Gaba_7	Pvalb	Pvalb	high_orthology
Pvalb Gaba_3	Pvalb	Pvalb	high_orthology
Pvalb Gaba_5	Pvalb	Pvalb	high_orthology
Sncg Gaba_1	Sncg	Pax6	high_orthology
Sncg Gaba_6	Sncg	Pax6	high_orthology
Sncg Gaba_5	Sncg	Pax6	high_orthology
Sncg Gaba_7	Sncg	Pax6	high_orthology
Sncg Gaba_4	Sncg	Pax6	high_orthology
Sst Gaba_7	Sst	Sst	high_orthology
Sst Gaba_9	Sst	Sst	high_orthology
Sst Gaba_1	Sst	Sst	high_orthology
Sst Gaba_4	Sst	Sst	high_orthology
Sst Gaba_16	Sst	Sst	high_orthology
Sst Gaba_11	Sst	Sst	high_orthology
Sst Gaba_13	Sst	Sst	high_orthology
Sst Gaba_5	Sst	Sst	high_orthology
Sst Gaba_8	Sst	Sst	high_orthology
Sst Gaba_10	Sst	Sst	high_orthology
Sst Chodl Gaba_4	Sst Chodl	Sst Chodl	high_orthology
Sst Chodl Gaba_3	Sst Chodl	Sst Chodl	high_orthology
Sst Chodl Gaba_5	Sst Chodl	Sst Chodl	high_orthology
Sst Chodl Gaba_2	Sst Chodl	Sst Chodl	high_orthology
Vip Gaba_4	Vip	Vip	high_orthology
Vip Gaba_11	Vip	Vip	high_orthology
Vip Gaba_12	Vip	Vip	high_orthology
Vip Gaba_2	Vip	Vip	high_orthology
Vip Gaba_9	Vip	Sncg	high_orthology
Vip Gaba_6	Vip	Vip	high_orthology
Vip Gaba_5	Vip	Vip	high_orthology
Vip Gaba_3	Vip	Vip	high_orthology
Vip Gaba_7	Vip	Vip	high_orthology
Vip Gaba_1	Vip	Sncg	high_orthology
Vip Gaba_8	Vip	Vip	high_orthology
Lamp5 Gaba_3	Lamp5	Sncg	low_orthology
Sncg Gaba_3	Sncg	Sncg	low_orthology
Sncg Gaba_8	Sncg	Pax6	low_orthology
Sncg Gaba_2	Sncg	Pax6	low_orthology
Sst Gaba_17	Sst	Sst	low_orthology
Sst Gaba_2	Sst	Sst	low_orthology
Sst Gaba_18	Sst	Sst Chodl	low_orthology
Sst Gaba_19	Sst	Sst	low_orthology
Sst Gaba_14	Sst	Sst Chodl	low_orthology
Vip Gaba_10	Vip	Pax6	low_orthology

### Sheet: zeng_10xv3_wba
original_cell_cluster	original_subclass	orthologous_primate_subclass	orthology
Pvalb chandelier Gaba_1	Chandelier	Chandelier	high_orthology
Lamp5 Gaba_4	Lamp5	Pax6	high_orthology
Lamp5 Gaba_1	Lamp5	Lamp5	high_orthology
Lamp5 Lhx6 Gaba_1	Lamp5 Lhx6	Lamp5 Lhx6	high_orthology
Pvalb Gaba_3	Pvalb	Pvalb	high_orthology
Pvalb Gaba_4	Pvalb	Pvalb	high_orthology
Pvalb Gaba_8	Pvalb	Pvalb	high_orthology
Pvalb Gaba_1	Pvalb	Pvalb	high_orthology
Pvalb Gaba_5	Pvalb	Pvalb	high_orthology
Pvalb Gaba_7	Pvalb	Pvalb	high_orthology
Pvalb Gaba_6	Pvalb	Pvalb	high_orthology
Pvalb Gaba_2	Pvalb	Pvalb	high_orthology
Pvalb Gaba_9	Pvalb	Pvalb	high_orthology
Sncg Gaba_6	Sncg	Pax6	high_orthology
Sncg Gaba_7	Sncg	Pax6	high_orthology
Sncg Gaba_5	Sncg	Pax6	high_orthology
Sncg Gaba_1	Sncg	Pax6	high_orthology
Sncg Gaba_4	Sncg	Pax6	high_orthology
Sst Gaba_17	Sst	Sst	high_orthology
Sst Gaba_9	Sst	Sst	high_orthology
Sst Gaba_1	Sst	Sst	high_orthology
Sst Gaba_4	Sst	Sst	high_orthology
Sst Gaba_16	Sst	Sst	high_orthology
Sst Gaba_11	Sst	Sst	high_orthology
Sst Gaba_13	Sst	Sst	high_orthology
Sst Gaba_5	Sst	Sst	high_orthology
Sst Gaba_8	Sst	Sst	high_orthology
Sst Gaba_7	Sst	Sst	high_orthology
Sst Gaba_19	Sst	Sst	high_orthology
Sst Gaba_10	Sst	Sst	high_orthology
Sst Chodl Gaba_4	Sst Chodl	Sst Chodl	high_orthology
Sst Chodl Gaba_2	Sst Chodl	Sst Chodl	high_orthology
Sst Chodl Gaba_3	Sst Chodl	Sst Chodl	high_orthology
Sst Chodl Gaba_5	Sst Chodl	Sst Chodl	high_orthology
Sst Chodl Gaba_6	Sst Chodl	Sst Chodl	high_orthology
Vip Gaba_3	Vip	Vip	high_orthology
Vip Gaba_4	Vip	Vip	high_orthology
Vip Gaba_11	Vip	Vip	high_orthology
Vip Gaba_12	Vip	Vip	high_orthology
Vip Gaba_8	Vip	Vip	high_orthology
Vip Gaba_6	Vip	Vip	high_orthology
Vip Gaba_5	Vip	Vip	high_orthology
Vip Gaba_2	Vip	Vip	high_orthology
Vip Gaba_7	Vip	Vip	high_orthology
Vip Gaba_1	Vip	Sncg	high_orthology
Lamp5 Gaba_3	Lamp5	Sncg	low_orthology
Lamp5 Gaba_2	Lamp5	Sncg	low_orthology
Sncg Gaba_8	Sncg	Pax6	low_orthology
Sncg Gaba_3	Sncg	Sncg	low_orthology
Sncg Gaba_2	Sncg	Pax6	low_orthology
Sst Gaba_2	Sst	Sst	low_orthology
Sst Gaba_18	Sst	Sst Chodl	low_orthology
Sst Gaba_14	Sst	Sst	low_orthology
Vip Gaba_9	Vip	Sncg	low_orthology
Vip Gaba_10	Vip	Pax6	low_orthology

### Sheet: macosko_wba
original_cell_cluster	original_subclass	orthologous_primate_subclass	orthology
Inh_Lhx6_Vipr2	Chandelier	Chandelier	high_orthology
Inh_Lamp5_Ndnf_Prom1	Lamp5	Lamp5	high_orthology
Inh_Sp8_Abcb5_Krt73	Lamp5	Pax6	high_orthology
Inh_Lhx6_Lamp5_Hcrtr2	Lamp5 Lhx6	Lamp5 Lhx6	high_orthology
Inh_Lhx6_Pvalb_Tac1	Pvalb	Pvalb	high_orthology
Inh_Lhx6_Sst_Th_Ephb1	Pvalb	Pvalb	high_orthology
Inh_Sncg_Slc17a8	Sncg	Pax6	high_orthology
Inh_Vip_Sncg_Yjefn3	Sncg	Sncg	high_orthology
Inh_Sncg_Sln_Npy	Sncg	Pax6	high_orthology
Inh_Lhx6_Sst_Hpse	Sst	Sst	high_orthology
Inh_Lhx6_Sst_Crhr2_Fillip1	Sst	Sst	high_orthology
Inh_Lhx6_Sst_Crhr2_Stac	Sst	Sst	high_orthology
Inh_Lhx6_Sst_Myh13	Sst	Sst	high_orthology
Inh_Lhx6_Sst_Etv1_Pdyn	Sst	Sst	high_orthology
Inh_Lhx6_Sst_Crh_Tac2	Sst	Sst	high_orthology
Inh_Lhx6_Arhgap28_1	Sst Chodl	Sst Chodl	high_orthology
Inh_Lhx6_Crhbp_3	Sst Chodl	Sst Chodl	high_orthology
Inh_Vip_Grpr	Vip	Vip	high_orthology
Inh_Vip_Glp1r_Kcnh5	Vip	Sncg	high_orthology
Inh_Vip_Crh_1	Vip	Sncg	high_orthology
Inh_Lamp5_Egln3_Tgfbi	Lamp5	Pax6	low_orthology
Inh_Lamp5_Ndnf_Tgfbi	Lamp5	Sncg	low_orthology
Inh_Sncg_Ror1	Sncg	Sncg	low_orthology
Inh_Sncg_Abcb5	Sncg	Pax6	low_orthology
Inh_Lhx6_Sst_Crh_Baiap3	Sst	Sst	low_orthology
Inh_Vip_Drd2	Vip	Lamp5	low_orthology
Inh_Htr3a_Nr2e1_2	Vip	Sncg	low_orthology
Inh_Vip_Crh_Sema5b	Vip	Sncg	low_orthology
