## Supplemental Table 3 for "The misplaced mouse Pax6 interneuron subclass: A cross-species transcriptomic reassignment"

### Sheet: Sheet1
MetaNeighbor MetaCluster	Dataset cluster	Excluded MetaCluster
meta_cluster1	tasic18|Lamp5 Fam19a1 Pax6	No
meta_cluster1	tasic18|Lamp5 Fam19a1 Tmem182	No
meta_cluster1	zeng_10x_cells|Lamp5 Egln3_1	No
meta_cluster1	zeng_10x_cells|Lamp5 Egln3_2	No
meta_cluster1	zeng_10x_nuclei|Lamp5 Egln3	No
meta_cluster1	zeng_smart_cells|Lamp5 Egln3_2	No
meta_cluster1	zeng_smart_nuclei|Lamp5 Egln3_2	No
meta_cluster1	zeng_10xv2_wba|Lamp5 Gaba_3	No
meta_cluster1	zeng_10xv2_wba|Sncg Gaba_8	No
meta_cluster1	zeng_10xv3_wba|Lamp5 Gaba_3	No
meta_cluster1	zeng_10xv3_wba|Sncg Gaba_8	No
meta_cluster1	macosko_wba|Inh_Lamp5_Egln3_Tgfbi	No
meta_cluster1	macosko_wba|Inh_Lamp5_Ndnf_Tgfbi	No
meta_cluster2	tasic18|Lamp5 Krt73	No
meta_cluster2	zeng_10x_cells|Lamp5 Pax6	No
meta_cluster2	zeng_10x_nuclei|Lamp5 Pax6	No
meta_cluster2	zeng_smart_nuclei|Lamp5 Egln3_1	No
meta_cluster2	zeng_10xv2_wba|Lamp5 Gaba_4	No
meta_cluster2	zeng_10xv3_wba|Lamp5 Gaba_4	No
meta_cluster2	macosko_wba|Inh_Sp8_Abcb5_Krt73	No
meta_cluster3	tasic18|Lamp5 Lhx6	No
meta_cluster3	zeng_10x_cells|Lamp5 Lhx6	No
meta_cluster3	zeng_10x_nuclei|Lamp5 Lhx6	No
meta_cluster3	zeng_smart_cells|Lamp5 Lhx6	No
meta_cluster3	zeng_smart_nuclei|Lamp5 Lhx6	No
meta_cluster3	zeng_10xv2_wba|Lamp5 Lhx6 Gaba_1	No
meta_cluster3	zeng_10xv3_wba|Lamp5 Lhx6 Gaba_1	No
meta_cluster3	macosko_wba|Inh_Lhx6_Lamp5_Hcrtr2	No
meta_cluster4	tasic18|Lamp5 Lsp1	No
meta_cluster4	zeng_10x_cells|Lamp5 Slc35d3	No
meta_cluster4	zeng_10x_nuclei|Lamp5 Slc35d3	No
meta_cluster4	zeng_smart_cells|Lamp5 Slc35d3	No
meta_cluster4	zeng_smart_nuclei|Lamp5 Slc35d3	No
meta_cluster4	zeng_10xv2_wba|Lamp5 Gaba_1	No
meta_cluster4	zeng_10xv3_wba|Lamp5 Gaba_1	No
meta_cluster5	tasic18|Lamp5 Plch2 Dock5	No
meta_cluster5	zeng_10x_cells|Lamp5 Pdlim5_1	No
meta_cluster5	zeng_10x_nuclei|Lamp5 Pdlim5	No
meta_cluster5	zeng_smart_cells|Lamp5 Pdlim5	No
meta_cluster5	zeng_smart_nuclei|Lamp5 Pdlim5	No
meta_cluster5	macosko_wba|Inh_Lamp5_Ndnf_Prom1	No
meta_cluster6	tasic18|Pvalb Gabrg1	No
meta_cluster6	tasic18|Sst Nts	No
meta_cluster6	zeng_10x_cells|Pvalb Gabrg1	No
meta_cluster6	zeng_10x_cells|Sst Th	No
meta_cluster6	zeng_10x_cells|Sst Th Etv1	No
meta_cluster6	zeng_10x_nuclei|Pvalb Gabrg1	No
meta_cluster6	zeng_10x_nuclei|Sst Nts	No
meta_cluster6	zeng_smart_cells|Pvalb Th	No
meta_cluster6	zeng_smart_nuclei|Pvalb Sst Th	No
meta_cluster6	zeng_10xv2_wba|Pvalb Gaba_1	No
meta_cluster6	zeng_10xv2_wba|Pvalb Gaba_9	No
meta_cluster6	zeng_10xv2_wba|Sst Gaba_14	No
meta_cluster6	zeng_10xv3_wba|Pvalb Gaba_1	No
meta_cluster6	zeng_10xv3_wba|Pvalb Gaba_9	No
meta_cluster6	zeng_10xv3_wba|Sst Gaba_14	No
meta_cluster6	macosko_wba|Inh_Lhx6_Sst_Th_Ephb1	No
meta_cluster7	tasic18|Pvalb Gpr149 Islr	No
meta_cluster7	zeng_10x_cells|Pvalb Gpr149	No
meta_cluster7	zeng_10x_nuclei|Pvalb Gpr149	No
meta_cluster7	zeng_smart_cells|Pvalb Gpr149	No
meta_cluster7	zeng_smart_nuclei|Pvalb Gpr149	No
meta_cluster7	zeng_10xv3_wba|Pvalb Gaba_8	No
meta_cluster7	macosko_wba|Inh_Lhx6_Pvalb_Tac1	No
meta_cluster8	tasic18|Pvalb Reln Itm2a	No
meta_cluster8	zeng_10x_cells|Pvalb Reln_1	No
meta_cluster8	zeng_10x_nuclei|Pvalb Il1rapl2_2	No
meta_cluster8	zeng_10xv2_wba|Pvalb Gaba_3	No
meta_cluster8	zeng_10xv3_wba|Pvalb Gaba_3	No
meta_cluster9	tasic18|Pvalb Sema3e Kank4	No
meta_cluster9	zeng_10x_cells|Pvalb Prdm8	No
meta_cluster9	zeng_10x_nuclei|Pvalb Brinp3	No
meta_cluster9	zeng_10xv2_wba|Pvalb Gaba_4	No
meta_cluster9	zeng_10xv3_wba|Pvalb Gaba_4	No
meta_cluster10	tasic18|Pvalb Th Sst	No
meta_cluster10	zeng_10xv2_wba|Pvalb Gaba_7	No
meta_cluster10	zeng_10xv3_wba|Pvalb Gaba_7	No
meta_cluster11	tasic18|Pvalb Tpbg	No
meta_cluster11	zeng_10x_cells|Pvalb Il1rapl2	No
meta_cluster11	zeng_10x_nuclei|Pvalb Il1rapl2_1	No
meta_cluster11	zeng_smart_cells|Pvalb Calb1	No
meta_cluster11	zeng_smart_nuclei|Pvalb Il1rapl2	No
meta_cluster12	tasic18|Pvalb Vipr2	No
meta_cluster12	zeng_10x_cells|Pvalb Vipr2	No
meta_cluster12	zeng_10x_nuclei|Pvalb Vipr2	No
meta_cluster12	zeng_smart_cells|Pvalb Vipr2	No
meta_cluster12	zeng_smart_nuclei|Pvalb Vipr2	No
meta_cluster12	zeng_10xv2_wba|Pvalb chandelier Gaba_1	No
meta_cluster12	zeng_10xv3_wba|Pvalb chandelier Gaba_1	No
meta_cluster12	macosko_wba|Inh_Lhx6_Vipr2	No
meta_cluster13	tasic18|Serpinf1 Aqp5 Vip	No
meta_cluster13	zeng_10x_cells|Vip Htr1f_4	No
meta_cluster14	tasic18|Serpinf1 Clrn1	No
meta_cluster14	zeng_10x_cells|Vip Serpinf1_2	No
meta_cluster14	zeng_10x_nuclei|Vip Serpinf1	No
meta_cluster14	zeng_smart_cells|Vip Serpinf1	No
meta_cluster14	zeng_smart_nuclei|Vip Serpinf1	No
meta_cluster14	zeng_10xv2_wba|Sncg Gaba_2	No
meta_cluster14	zeng_10xv3_wba|Sncg Gaba_2	No
meta_cluster15	tasic18|Sncg Gpr50	No
meta_cluster15	tasic18|Sncg Vip Itih5	No
meta_cluster15	zeng_10x_cells|Sncg Calb1_1	No
meta_cluster15	zeng_10x_cells|Sncg Calb1_2	No
meta_cluster15	zeng_10x_cells|Sncg Col14a1_1	No
meta_cluster15	zeng_10x_nuclei|Sncg	No
meta_cluster15	zeng_smart_cells|Sncg	No
meta_cluster15	zeng_smart_nuclei|Sncg	No
meta_cluster15	zeng_10xv2_wba|Sncg Gaba_3	No
meta_cluster15	zeng_10xv2_wba|Sncg Gaba_6	No
meta_cluster15	zeng_10xv3_wba|Sncg Gaba_3	No
meta_cluster15	zeng_10xv3_wba|Sncg Gaba_6	No
meta_cluster15	macosko_wba|Inh_Sncg_Abcb5	No
meta_cluster15	macosko_wba|Inh_Sncg_Ror1	No
meta_cluster16	tasic18|Sncg Slc17a8	No
meta_cluster16	zeng_10x_cells|Sncg Slc17a8	No
meta_cluster16	zeng_smart_cells|Sncg Slc17a8	No
meta_cluster16	zeng_10xv2_wba|Sncg Gaba_4	No
meta_cluster16	zeng_10xv3_wba|Sncg Gaba_4	No
meta_cluster16	macosko_wba|Inh_Sncg_Slc17a8	No
meta_cluster17	tasic18|Sst Calb2 Pdlim5	No
meta_cluster17	tasic18|Sst Hpse Cbln4	No
meta_cluster17	zeng_10x_cells|Sst Calb2	No
meta_cluster17	zeng_10x_cells|Sst Hpse_3	No
meta_cluster17	zeng_10x_nuclei|Sst Etv1_2	No
meta_cluster17	zeng_10x_nuclei|Sst Hpse	No
meta_cluster17	zeng_smart_cells|Sst Etv1	No
meta_cluster17	zeng_smart_nuclei|Sst Etv1_1	No
meta_cluster17	zeng_10xv2_wba|Sst Gaba_10	No
meta_cluster17	zeng_10xv2_wba|Sst Gaba_7	No
meta_cluster17	zeng_10xv3_wba|Sst Gaba_10	No
meta_cluster17	zeng_10xv3_wba|Sst Gaba_7	No
meta_cluster17	macosko_wba|Inh_Lhx6_Sst_Hpse	No
meta_cluster18	tasic18|Sst Chodl	No
meta_cluster18	zeng_10x_cells|Sst Chodl	No
meta_cluster18	zeng_10x_nuclei|Sst Chodl	No
meta_cluster18	zeng_smart_cells|Sst Chodl	No
meta_cluster18	zeng_smart_nuclei|Sst Chodl	No
meta_cluster18	zeng_10xv2_wba|Sst Chodl Gaba_4	No
meta_cluster18	zeng_10xv3_wba|Sst Chodl Gaba_4	No
meta_cluster18	macosko_wba|Inh_Lhx6_Arhgap28_1	No
meta_cluster19	tasic18|Sst Chrna2 Glra3	No
meta_cluster19	zeng_10x_cells|Sst Myh8_2	No
meta_cluster19	zeng_10x_nuclei|Sst Myh8_1	No
meta_cluster19	zeng_smart_cells|Sst Myh8_1	No
meta_cluster19	zeng_smart_nuclei|Sst Myh8	No
meta_cluster19	zeng_10xv2_wba|Sst Gaba_4	No
meta_cluster19	zeng_10xv3_wba|Sst Gaba_4	No
meta_cluster19	macosko_wba|Inh_Lhx6_Sst_Myh13	No
meta_cluster20	tasic18|Sst Chrna2 Ptgdr	No
meta_cluster20	tasic18|Sst Hpse Sema3c	No
meta_cluster20	zeng_10x_cells|Sst Hpse_2	No
meta_cluster20	zeng_10x_cells|Sst Myh8_4	No
meta_cluster20	zeng_10x_nuclei|Sst Myh8_2	No
meta_cluster20	zeng_smart_cells|Sst Myh8_2	No
meta_cluster20	zeng_10xv2_wba|Sst Gaba_9	No
meta_cluster20	zeng_10xv3_wba|Sst Gaba_9	No
meta_cluster21	tasic18|Sst Crh 4930553C11Rik	No
meta_cluster21	zeng_10xv2_wba|Sst Gaba_5	No
meta_cluster21	zeng_10xv3_wba|Sst Gaba_5	No
meta_cluster22	tasic18|Sst Crhr2 Efemp1	No
meta_cluster22	zeng_10xv2_wba|Sst Gaba_16	No
meta_cluster22	zeng_10xv3_wba|Sst Gaba_16	No
meta_cluster23	tasic18|Sst Esm1	No
meta_cluster23	zeng_10x_cells|Sst Crhr2_2	No
meta_cluster23	zeng_10x_nuclei|Sst Crhr2	No
meta_cluster23	zeng_smart_cells|Sst Crhr2_1	No
meta_cluster23	zeng_smart_nuclei|Sst Crhr2	No
meta_cluster23	zeng_10xv2_wba|Sst Gaba_13	No
meta_cluster23	zeng_10xv3_wba|Sst Gaba_13	No
meta_cluster23	macosko_wba|Inh_Lhx6_Sst_Crhr2_Fillip1	No
meta_cluster24	tasic18|Sst Myh8 Fibin	No
meta_cluster24	zeng_10x_cells|Sst Myh8_1	No
meta_cluster25	tasic18|Sst Nr2f2 Necab1	No
meta_cluster25	zeng_10x_cells|Sst Pvalb Etv1_1	No
meta_cluster25	zeng_10x_nuclei|Sst Etv1_1	No
meta_cluster25	zeng_10xv2_wba|Sst Gaba_11	No
meta_cluster25	zeng_10xv3_wba|Sst Gaba_11	No
meta_cluster25	macosko_wba|Inh_Lhx6_Sst_Etv1_Pdyn	No
meta_cluster26	tasic18|Sst Rxfp1 Prdm8	No
meta_cluster26	tasic18|Sst Tac2 Tacstd2	No
meta_cluster26	zeng_10x_cells|Sst C1ql3_2	No
meta_cluster26	zeng_10x_cells|Sst C1ql3_3	No
meta_cluster26	zeng_10x_nuclei|Sst C1ql3	No
meta_cluster26	zeng_smart_cells|Sst C1ql3	No
meta_cluster26	zeng_smart_nuclei|Sst C1ql3	No
meta_cluster26	zeng_10xv2_wba|Sst Gaba_1	No
meta_cluster26	zeng_10xv3_wba|Sst Gaba_1	No
meta_cluster26	macosko_wba|Inh_Lhx6_Sst_Crh_Baiap3	No
meta_cluster26	macosko_wba|Inh_Lhx6_Sst_Crh_Tac2	No
meta_cluster27	tasic18|Vip Arhgap36 Hmcn1	No
meta_cluster27	zeng_10x_cells|Vip Gpc3	No
meta_cluster27	zeng_10x_nuclei|Vip Gpc3	No
meta_cluster27	zeng_smart_cells|Vip Gpc3	No
meta_cluster27	zeng_10xv2_wba|Vip Gaba_4	No
meta_cluster27	zeng_10xv3_wba|Vip Gaba_4	No
meta_cluster28	tasic18|Vip Chat Htr1f	No
meta_cluster28	zeng_10x_cells|Vip Htr1f_1	No
meta_cluster28	zeng_smart_cells|Vip Htr1f	No
meta_cluster28	zeng_smart_nuclei|Vip Htr1f	No
meta_cluster28	zeng_10xv2_wba|Vip Gaba_12	No
meta_cluster28	zeng_10xv3_wba|Vip Gaba_12	No
meta_cluster29	tasic18|Vip Crispld2 Htr2c	No
meta_cluster29	zeng_10x_cells|Vip Crispld2	No
meta_cluster29	zeng_10x_nuclei|Vip Crispld2	No
meta_cluster29	zeng_smart_cells|Vip Crispld2	No
meta_cluster29	zeng_smart_nuclei|Vip Crispld2	No
meta_cluster29	zeng_10xv2_wba|Vip Gaba_6	No
meta_cluster29	zeng_10xv3_wba|Vip Gaba_6	No
meta_cluster30	tasic18|Vip Igfbp4 Mab21l1	No
meta_cluster30	zeng_10x_cells|Vip Pbx3 Igfbp4	No
meta_cluster31	tasic18|Vip Igfbp6 Pltp	No
meta_cluster31	zeng_10x_cells|Vip Igfbp6_1	No
meta_cluster31	zeng_10x_nuclei|Vip Igfbp6	No
meta_cluster31	zeng_smart_cells|Vip Igfbp6	No
meta_cluster31	zeng_10xv2_wba|Vip Gaba_1	No
meta_cluster31	zeng_10xv3_wba|Vip Gaba_1	No
meta_cluster31	macosko_wba|Inh_Vip_Glp1r_Kcnh5	No
meta_cluster32	tasic18|Vip Lect1 Oxtr	No
meta_cluster32	zeng_10x_cells|Vip Cbln4	No
meta_cluster32	zeng_10xv2_wba|Vip Gaba_2	No
meta_cluster32	zeng_10xv3_wba|Vip Gaba_2	No
meta_cluster33	tasic18|Vip Lmo1 Fam159b	No
meta_cluster33	zeng_10x_cells|Vip Lmo1	No
meta_cluster33	zeng_smart_cells|Vip Lmo1	No
meta_cluster33	zeng_10xv2_wba|Vip Gaba_8	No
meta_cluster33	zeng_10xv3_wba|Vip Gaba_8	No
meta_cluster33	macosko_wba|Inh_Vip_Crh_Sema5b	No
meta_cluster34	tasic18|Vip Lmo1 Myl1	No
meta_cluster34	zeng_10x_cells|Vip Mybpc1	No
meta_cluster34	zeng_smart_cells|Vip Chat_1	No
meta_cluster34	macosko_wba|Inh_Vip_Grpr	No
meta_cluster35	tasic18|Vip Ptprt Pkp2	No
meta_cluster35	zeng_10x_cells|Vip Chat	No
meta_cluster35	zeng_10x_nuclei|Vip Chat	No
meta_cluster35	zeng_smart_cells|Vip Chat_2	No
meta_cluster35	zeng_smart_nuclei|Vip Rspo4	No
meta_cluster35	zeng_10xv2_wba|Vip Gaba_5	No
meta_cluster35	zeng_10xv3_wba|Vip Gaba_5	No
meta_cluster36	tasic18|Vip Pygm C1ql1	No
meta_cluster36	zeng_10x_cells|Vip C1ql1	No
meta_cluster36	zeng_smart_cells|Vip C1ql1	No
meta_cluster36	zeng_10xv2_wba|Vip Gaba_11	No
meta_cluster36	zeng_10xv3_wba|Vip Gaba_11	No
meta_cluster37	tasic18|Vip Rspo1 Itga4	No
meta_cluster37	zeng_10x_cells|Vip Lypd1	No
meta_cluster37	zeng_smart_cells|Vip Chat_3	No
meta_cluster37	zeng_10xv2_wba|Vip Gaba_3	No
meta_cluster37	zeng_10xv3_wba|Vip Gaba_3	No
meta_cluster38	zeng_10x_cells|Lamp5 Pdlim5_2	No
meta_cluster38	zeng_smart_cells|Lamp5 Egln3_1	No
meta_cluster38	zeng_10xv2_wba|Lamp5 Gaba_2	No
meta_cluster38	zeng_10xv3_wba|Lamp5 Gaba_2	No
meta_cluster39	zeng_10x_cells|Sncg Calb1_3	No
meta_cluster39	zeng_10xv2_wba|Sncg Gaba_1	No
meta_cluster39	zeng_10xv3_wba|Sncg Gaba_1	No
meta_cluster39	macosko_wba|Inh_Sncg_Sln_Npy	No
meta_cluster40	zeng_10x_cells|Sncg Npy2r_2	No
meta_cluster40	macosko_wba|Inh_Vip_Sncg_Yjefn3	No
meta_cluster41	zeng_10x_cells|Sst Crhr2_1	No
meta_cluster41	zeng_smart_cells|Sst Crhr2_2	No
meta_cluster41	macosko_wba|Inh_Lhx6_Sst_Crhr2_Stac	No
meta_cluster42	zeng_10x_cells|Sst Pvalb Etv1_2	No
meta_cluster42	zeng_10x_nuclei|Sst Etv1_3	No
meta_cluster42	zeng_smart_nuclei|Sst Etv1_2	No
meta_cluster42	zeng_10xv2_wba|Sst Gaba_8	No
meta_cluster42	zeng_10xv3_wba|Sst Gaba_8	No
meta_cluster43	zeng_10x_cells|Vip Htr1f_2	No
meta_cluster43	macosko_wba|Inh_Vip_Drd2	No
meta_cluster44	zeng_10x_cells|Vip Igfbp6_2	No
meta_cluster44	zeng_smart_nuclei|Vip Cbln4	No
meta_cluster44	macosko_wba|Inh_Vip_Crh_1	No
meta_cluster45	zeng_10xv2_wba|NDB-SI-MA-STRv Lhx8 Gaba_1	Yes
meta_cluster45	zeng_10xv3_wba|NDB-SI-MA-STRv Lhx8 Gaba_1	Yes
meta_cluster45	macosko_wba|Inh_Lhx6_Moxd1_4	Yes
meta_cluster46	zeng_10xv2_wba|NDB-SI-MA-STRv Lhx8 Gaba_10	Yes
meta_cluster46	zeng_10xv3_wba|NDB-SI-MA-STRv Lhx8 Gaba_10	Yes
meta_cluster47	zeng_10xv2_wba|NDB-SI-MA-STRv Lhx8 Gaba_12	Yes
meta_cluster47	zeng_10xv3_wba|NDB-SI-MA-STRv Lhx8 Gaba_12	Yes
meta_cluster47	macosko_wba|Inh_Lhx6_Iqca_2	Yes
meta_cluster48	zeng_10xv2_wba|NDB-SI-MA-STRv Lhx8 Gaba_13	Yes
meta_cluster48	zeng_10xv3_wba|NDB-SI-MA-STRv Lhx8 Gaba_13	Yes
meta_cluster48	macosko_wba|Inh_Lhx6_Cyp26a1	Yes
meta_cluster49	zeng_10xv2_wba|NDB-SI-MA-STRv Lhx8 Gaba_3	Yes
meta_cluster49	zeng_10xv3_wba|NDB-SI-MA-STRv Lhx8 Gaba_3	Yes
meta_cluster49	macosko_wba|Inh_Lhx6_Gm8113_2	Yes
meta_cluster50	zeng_10xv2_wba|NDB-SI-MA-STRv Lhx8 Gaba_5	Yes
meta_cluster50	zeng_10xv3_wba|NDB-SI-MA-STRv Lhx8 Gaba_5	Yes
meta_cluster50	macosko_wba|Inh_Nkx2-1_Gm8113_2	Yes
meta_cluster51	zeng_10xv2_wba|NDB-SI-MA-STRv Lhx8 Gaba_6	Yes
meta_cluster51	zeng_10xv3_wba|NDB-SI-MA-STRv Lhx8 Gaba_6	Yes
meta_cluster51	macosko_wba|Inh_Lhx6_Th_Crh	Yes
meta_cluster52	zeng_10xv2_wba|NDB-SI-MA-STRv Lhx8 Gaba_7	Yes
meta_cluster52	zeng_10xv3_wba|NDB-SI-MA-STRv Lhx8 Gaba_7	Yes
meta_cluster52	macosko_wba|Inh_Lhx6_A730046J19Rik_1	Yes
meta_cluster53	zeng_10xv2_wba|NDB-SI-MA-STRv Lhx8 Gaba_8	Yes
meta_cluster53	zeng_10xv3_wba|NDB-SI-MA-STRv Lhx8 Gaba_8	Yes
meta_cluster54	zeng_10xv2_wba|NDB-SI-MA-STRv Lhx8 Gaba_9	Yes
meta_cluster54	zeng_10xv3_wba|NDB-SI-MA-STRv Lhx8 Gaba_9	Yes
meta_cluster55	zeng_10xv2_wba|PAL-STR Gaba-Chol_1	Yes
meta_cluster55	zeng_10xv3_wba|PAL-STR Gaba-Chol_1	Yes
meta_cluster55	macosko_wba|Inh_Nkx2-1_Serpinb2	Yes
meta_cluster56	zeng_10xv2_wba|Pvalb Gaba_2	No
meta_cluster56	zeng_10xv3_wba|Pvalb Gaba_2	No
meta_cluster57	zeng_10xv2_wba|Pvalb Gaba_5	No
meta_cluster57	zeng_10xv3_wba|Pvalb Gaba_5	No
meta_cluster58	zeng_10xv2_wba|Pvalb Gaba_6	No
meta_cluster58	zeng_10xv3_wba|Pvalb Gaba_6	No
meta_cluster59	zeng_10xv2_wba|RHP-COA Ndnf Gaba_1	Yes
meta_cluster59	zeng_10xv3_wba|RHP-COA Ndnf Gaba_1	Yes
meta_cluster60	zeng_10xv2_wba|RHP-COA Ndnf Gaba_2	Yes
meta_cluster60	zeng_10xv3_wba|RHP-COA Ndnf Gaba_2	Yes
meta_cluster60	macosko_wba|Inh_Htr3a_Tcim_1	Yes
meta_cluster61	zeng_10xv2_wba|RHP-COA Ndnf Gaba_3	Yes
meta_cluster61	zeng_10xv3_wba|RHP-COA Ndnf Gaba_3	Yes
meta_cluster62	zeng_10xv2_wba|RHP-COA Ndnf Gaba_4	Yes
meta_cluster62	zeng_10xv3_wba|RHP-COA Ndnf Gaba_4	Yes
meta_cluster63	zeng_10xv2_wba|RHP-COA Ndnf Gaba_5	Yes
meta_cluster63	zeng_10xv3_wba|RHP-COA Ndnf Gaba_5	Yes
meta_cluster64	zeng_10xv2_wba|RHP-COA Ndnf Gaba_6	Yes
meta_cluster64	zeng_10xv3_wba|RHP-COA Ndnf Gaba_6	Yes
meta_cluster64	macosko_wba|Inh_Htr3a_Ibsp_6	Yes
meta_cluster65	zeng_10xv2_wba|Sncg Gaba_5	No
meta_cluster65	zeng_10xv3_wba|Sncg Gaba_5	No
meta_cluster66	zeng_10xv2_wba|Sncg Gaba_7	No
meta_cluster66	zeng_10xv3_wba|Sncg Gaba_7	No
meta_cluster67	zeng_10xv2_wba|Sst Chodl Gaba_2	No
meta_cluster67	zeng_10xv3_wba|Sst Chodl Gaba_2	No
meta_cluster68	zeng_10xv2_wba|Sst Chodl Gaba_3	No
meta_cluster68	zeng_10xv3_wba|Sst Chodl Gaba_3	No
meta_cluster69	zeng_10xv2_wba|Sst Chodl Gaba_5	No
meta_cluster69	zeng_10xv3_wba|Sst Chodl Gaba_5	No
meta_cluster70	zeng_10xv2_wba|Sst Gaba_17	No
meta_cluster70	zeng_10xv3_wba|Sst Gaba_17	No
meta_cluster71	zeng_10xv2_wba|Sst Gaba_18	No
meta_cluster71	zeng_10xv3_wba|Sst Gaba_18	No
meta_cluster72	zeng_10xv2_wba|Sst Gaba_19	No
meta_cluster72	zeng_10xv3_wba|Sst Gaba_19	No
meta_cluster73	zeng_10xv2_wba|Sst Gaba_2	No
meta_cluster73	zeng_10xv3_wba|Sst Gaba_2	No
meta_cluster74	zeng_10xv2_wba|STR Lhx8 Gaba_1	Yes
meta_cluster74	zeng_10xv3_wba|STR Lhx8 Gaba_1	Yes
meta_cluster74	macosko_wba|Inh_Lhx6_Mc3r_2	Yes
meta_cluster75	zeng_10xv2_wba|STR Lhx8 Gaba_2	Yes
meta_cluster75	zeng_10xv3_wba|STR Lhx8 Gaba_2	Yes
meta_cluster75	macosko_wba|Inh_Lhx6_Mc3r_1	Yes
meta_cluster76	zeng_10xv2_wba|STR Prox1 Lhx6 Gaba_1	Yes
meta_cluster76	zeng_10xv3_wba|STR Prox1 Lhx6 Gaba_1	Yes
meta_cluster76	macosko_wba|Inh_Lhx6_Kcnmb1_1	Yes
meta_cluster77	zeng_10xv2_wba|STR Prox1 Lhx6 Gaba_2	Yes
meta_cluster77	zeng_10xv3_wba|STR Prox1 Lhx6 Gaba_2	Yes
meta_cluster77	macosko_wba|Inh_Lhx6_Pthlh	Yes
meta_cluster78	zeng_10xv2_wba|STR Prox1 Lhx6 Gaba_3	Yes
meta_cluster78	zeng_10xv3_wba|STR Prox1 Lhx6 Gaba_3	Yes
meta_cluster78	macosko_wba|Inh_Lhx6_Sst_Crhbp	Yes
meta_cluster79	zeng_10xv2_wba|Vip Gaba_10	No
meta_cluster79	zeng_10xv3_wba|Vip Gaba_10	No
meta_cluster79	macosko_wba|Inh_Htr3a_Nr2e1_2	No
meta_cluster80	zeng_10xv2_wba|Vip Gaba_7	No
meta_cluster80	zeng_10xv3_wba|Vip Gaba_7	No
meta_cluster81	zeng_10xv2_wba|Vip Gaba_9	No
meta_cluster81	zeng_10xv3_wba|Vip Gaba_9	No
meta_cluster82	zeng_10xv3_wba|NDB-SI-MA-STRv Lhx8 Gaba_11	Yes
meta_cluster82	macosko_wba|Inh_Gbx1_Atp8b1_2	Yes
meta_cluster83	zeng_10xv3_wba|NDB-SI-MA-STRv Lhx8 Gaba_4	Yes
meta_cluster83	macosko_wba|Inh_Lhx6_Gpr174_1	Yes
meta_cluster84	zeng_10xv3_wba|Sst Chodl Gaba_6	No
meta_cluster84	macosko_wba|Inh_Lhx6_Crhbp_3	No
outliers	tasic18|Lamp5 Ntn1 Npy2r	Yes
outliers	tasic18|Meis2 Adamts19	Yes
outliers	tasic18|Pvalb Akr1c18 Ntf3	Yes
outliers	tasic18|Pvalb Calb1 Sst	Yes
outliers	tasic18|Pvalb Reln Tac1	Yes
outliers	tasic18|Sncg Vip Nptx2	Yes
outliers	tasic18|Sst Calb2 Necab1	Yes
outliers	tasic18|Sst Mme Fam114a1	Yes
outliers	tasic18|Sst Myh8 Etv1	Yes
outliers	tasic18|Sst Rxfp1 Eya1	Yes
outliers	tasic18|Sst Tac1 Htr1d	Yes
outliers	tasic18|Sst Tac1 Tacr3	Yes
outliers	tasic18|Sst Tac2 Myh4	Yes
outliers	tasic18|Vip Col15a1 Pde1a	Yes
outliers	tasic18|Vip Crispld2 Kcne4	Yes
outliers	tasic18|Vip Gpc3 Slc18a3	Yes
outliers	tasic18|Vip Igfbp6 Car10	Yes
outliers	tasic18|Vip Rspo4 Rxfp1 Chat	Yes
outliers	zeng_10x_cells|Pvalb Calb1	Yes
outliers	zeng_10x_cells|Pvalb Reln_2	Yes
outliers	zeng_10x_cells|Pvalb Sst Calb1	Yes
outliers	zeng_10x_cells|Pvalb Sst Th	Yes
outliers	zeng_10x_cells|Sncg Col14a1_2	Yes
outliers	zeng_10x_cells|Sncg Col14a1_3	Yes
outliers	zeng_10x_cells|Sncg Npy2r_1	Yes
outliers	zeng_10x_cells|Sst C1ql3_1	Yes
outliers	zeng_10x_cells|Sst C1ql3_4	Yes
outliers	zeng_10x_cells|Sst Hspe_1	Yes
outliers	zeng_10x_cells|Sst Myh8_3	Yes
outliers	zeng_10x_cells|Sst Sfrp2	Yes
outliers	zeng_10x_cells|Vip Htr1f_3	Yes
outliers	zeng_10x_cells|Vip Igfbp6_3	Yes
outliers	zeng_10x_cells|Vip Serpinf1_1	Yes
outliers	zeng_smart_cells|Pvalb Reln	Yes
outliers	zeng_smart_nuclei|Pvalb Reln	Yes
outliers	zeng_smart_nuclei|Sst Pvalb Th	Yes
outliers	zeng_10xv2_wba|NDB-SI-MA-STRv Lhx8 Gaba_2	Yes
outliers	zeng_10xv2_wba|NDB-SI-MA-STRv Lhx8 Gaba_4	Yes
outliers	zeng_10xv2_wba|PAL-STR Gaba-Chol_3	Yes
outliers	zeng_10xv2_wba|Pvalb Gaba_8	Yes
outliers	zeng_10xv2_wba|Sst Chodl Gaba_1	Yes
outliers	zeng_10xv2_wba|Sst Gaba_12	Yes
outliers	zeng_10xv2_wba|Sst Gaba_15	Yes
outliers	zeng_10xv2_wba|Sst Gaba_3	Yes
outliers	zeng_10xv2_wba|Sst Gaba_6	Yes
outliers	zeng_10xv3_wba|NDB-SI-MA-STRv Lhx8 Gaba_2	Yes
outliers	zeng_10xv3_wba|PAL-STR Gaba-Chol_2	Yes
outliers	zeng_10xv3_wba|PAL-STR Gaba-Chol_3	Yes
outliers	zeng_10xv3_wba|Sst Chodl Gaba_1	Yes
outliers	zeng_10xv3_wba|Sst Gaba_12	Yes
outliers	zeng_10xv3_wba|Sst Gaba_15	Yes
outliers	zeng_10xv3_wba|Sst Gaba_3	Yes
outliers	zeng_10xv3_wba|Sst Gaba_6	Yes
outliers	macosko_wba|Inh_Gbx1_Atp8b1_1	Yes
outliers	macosko_wba|Inh_Gbx1_Atp8b1_10	Yes
outliers	macosko_wba|Inh_Gbx1_Atp8b1_3	Yes
outliers	macosko_wba|Inh_Gbx1_Atp8b1_4	Yes
outliers	macosko_wba|Inh_Gbx1_Atp8b1_5	Yes
outliers	macosko_wba|Inh_Gbx1_Atp8b1_6	Yes
outliers	macosko_wba|Inh_Gbx1_Atp8b1_7	Yes
outliers	macosko_wba|Inh_Gbx1_Atp8b1_8	Yes
outliers	macosko_wba|Inh_Gbx1_Atp8b1_9	Yes
outliers	macosko_wba|Inh_Gbx1_Fads2b	Yes
outliers	macosko_wba|Inh_Gbx1_Htr1a_1	Yes
outliers	macosko_wba|Inh_Gbx1_Htr1a_10	Yes
outliers	macosko_wba|Inh_Gbx1_Htr1a_11	Yes
outliers	macosko_wba|Inh_Gbx1_Htr1a_2	Yes
outliers	macosko_wba|Inh_Gbx1_Htr1a_3	Yes
outliers	macosko_wba|Inh_Gbx1_Htr1a_4	Yes
outliers	macosko_wba|Inh_Gbx1_Htr1a_5	Yes
outliers	macosko_wba|Inh_Gbx1_Htr1a_6	Yes
outliers	macosko_wba|Inh_Gbx1_Htr1a_7	Yes
outliers	macosko_wba|Inh_Gbx1_Htr1a_8	Yes
outliers	macosko_wba|Inh_Gbx1_Htr1a_9	Yes
outliers	macosko_wba|Inh_Gbx1_Olfr920	Yes
outliers	macosko_wba|Inh_Gbx1_Vmn1r207	Yes
outliers	macosko_wba|Inh_Htr3a_Bmp3_1	Yes
outliers	macosko_wba|Inh_Htr3a_Bmp3_2	Yes
outliers	macosko_wba|Inh_Htr3a_Bmp3_3	Yes
outliers	macosko_wba|Inh_Htr3a_Bmp3_4	Yes
outliers	macosko_wba|Inh_Htr3a_Bmp3_5	Yes
outliers	macosko_wba|Inh_Htr3a_Bmp3_6	Yes
outliers	macosko_wba|Inh_Htr3a_Col5a2	Yes
outliers	macosko_wba|Inh_Htr3a_Cxcl14_1	Yes
outliers	macosko_wba|Inh_Htr3a_Cxcl14_2	Yes
outliers	macosko_wba|Inh_Htr3a_Grpr_1	Yes
outliers	macosko_wba|Inh_Htr3a_Grpr_2	Yes
outliers	macosko_wba|Inh_Htr3a_Grpr_3	Yes
outliers	macosko_wba|Inh_Htr3a_Ibsp_1	Yes
outliers	macosko_wba|Inh_Htr3a_Ibsp_2	Yes
outliers	macosko_wba|Inh_Htr3a_Ibsp_3	Yes
outliers	macosko_wba|Inh_Htr3a_Ibsp_5	Yes
outliers	macosko_wba|Inh_Htr3a_Nr2e1_1	Yes
outliers	macosko_wba|Inh_Htr3a_Nxph3	Yes
outliers	macosko_wba|Inh_Htr3a_Pdzph1_1	Yes
outliers	macosko_wba|Inh_Htr3a_Pdzph1_2	Yes
outliers	macosko_wba|Inh_Htr3a_Pdzph1_3	Yes
outliers	macosko_wba|Inh_Htr3a_Pdzph1_4	Yes
outliers	macosko_wba|Inh_Htr3a_Pdzph1_5	Yes
outliers	macosko_wba|Inh_Htr3a_Prok2	Yes
outliers	macosko_wba|Inh_Htr3a_Prom1_1	Yes
outliers	macosko_wba|Inh_Htr3a_Prom1_2	Yes
outliers	macosko_wba|Inh_Htr3a_Prom1_3	Yes
outliers	macosko_wba|Inh_Htr3a_Prom1_4	Yes
outliers	macosko_wba|Inh_Htr3a_Tcim_2	Yes
outliers	macosko_wba|Inh_Lamp5_Ndnf_Adam12	Yes
outliers	macosko_wba|Inh_Lamp5_Ndnf_Fmo1_1	Yes
outliers	macosko_wba|Inh_Lamp5_Ndnf_Fmo1_2	Yes
outliers	macosko_wba|Inh_Lamp5_Ndnf_Tac2	Yes
outliers	macosko_wba|Inh_Lamp5_Ndnf_Tac2_Htr2c	Yes
outliers	macosko_wba|Inh_Lamp5_Tnnt1_1	Yes
outliers	macosko_wba|Inh_Lamp5_Tnnt1_2	Yes
outliers	macosko_wba|Inh_Lhx6_Ankfn1	Yes
outliers	macosko_wba|Inh_Lhx6_Arhgap28_2	Yes
outliers	macosko_wba|Inh_Lhx6_Arhgap28_3	Yes
outliers	macosko_wba|Inh_Lhx6_C1ql1	Yes
outliers	macosko_wba|Inh_Lhx6_Car8_1	Yes
outliers	macosko_wba|Inh_Lhx6_Car8_2	Yes
outliers	macosko_wba|Inh_Lhx6_Car8_3	Yes
outliers	macosko_wba|Inh_Lhx6_Car8_4	Yes
outliers	macosko_wba|Inh_Lhx6_Car8_5	Yes
outliers	macosko_wba|Inh_Lhx6_Car8_6	Yes
outliers	macosko_wba|Inh_Lhx6_Car8_7	Yes
outliers	macosko_wba|Inh_Lhx6_Car8_8	Yes
outliers	macosko_wba|Inh_Lhx6_Cav1_1	Yes
outliers	macosko_wba|Inh_Lhx6_Cav1_2	Yes
outliers	macosko_wba|Inh_Lhx6_Ccdc172_1	Yes
outliers	macosko_wba|Inh_Lhx6_Ccdc172_2	Yes
outliers	macosko_wba|Inh_Lhx6_Cox6a2_Nxph2_1	Yes
outliers	macosko_wba|Inh_Lhx6_Cox6a2_Nxph2_2	Yes
outliers	macosko_wba|Inh_Lhx6_Cox6a2_Postn	Yes
outliers	macosko_wba|Inh_Lhx6_Cox6a2_Rxfp3	Yes
outliers	macosko_wba|Inh_Lhx6_Crhbp_1	Yes
outliers	macosko_wba|Inh_Lhx6_Crhbp_2	Yes
outliers	macosko_wba|Inh_Lhx6_Cxcr4_1	Yes
outliers	macosko_wba|Inh_Lhx6_Cxcr4_2	Yes
outliers	macosko_wba|Inh_Lhx6_Cxcr4_3	Yes
outliers	macosko_wba|Inh_Lhx6_Cxcr4_4	Yes
outliers	macosko_wba|Inh_Lhx6_Cxcr4_5	Yes
outliers	macosko_wba|Inh_Lhx6_Cxcr4_6	Yes
outliers	macosko_wba|Inh_Lhx6_Cxcr4_7	Yes
outliers	macosko_wba|Inh_Lhx6_Cxcr4_8	Yes
outliers	macosko_wba|Inh_Lhx6_Cxcr4_9	Yes
outliers	macosko_wba|Inh_Lhx6_Cyp19a1	Yes
outliers	macosko_wba|Inh_Lhx6_Esr1_Chodl	Yes
outliers	macosko_wba|Inh_Lhx6_Esr2_1	Yes
outliers	macosko_wba|Inh_Lhx6_Esr2_10	Yes
outliers	macosko_wba|Inh_Lhx6_Esr2_11	Yes
outliers	macosko_wba|Inh_Lhx6_Esr2_12	Yes
outliers	macosko_wba|Inh_Lhx6_Esr2_13	Yes
outliers	macosko_wba|Inh_Lhx6_Esr2_14	Yes
outliers	macosko_wba|Inh_Lhx6_Esr2_15	Yes
outliers	macosko_wba|Inh_Lhx6_Esr2_16	Yes
outliers	macosko_wba|Inh_Lhx6_Esr2_2	Yes
outliers	macosko_wba|Inh_Lhx6_Esr2_3	Yes
outliers	macosko_wba|Inh_Lhx6_Esr2_4	Yes
outliers	macosko_wba|Inh_Lhx6_Esr2_5	Yes
outliers	macosko_wba|Inh_Lhx6_Esr2_6	Yes
outliers	macosko_wba|Inh_Lhx6_Esr2_7	Yes
outliers	macosko_wba|Inh_Lhx6_Esr2_8	Yes
outliers	macosko_wba|Inh_Lhx6_Esr2_9	Yes
outliers	macosko_wba|Inh_Lhx6_Gm8113_1	Yes
outliers	macosko_wba|Inh_Lhx6_Gm8113_Pthlh	Yes
outliers	macosko_wba|Inh_Lhx6_Gpr174_2	Yes
outliers	macosko_wba|Inh_Lhx6_Gpr179	Yes
outliers	macosko_wba|Inh_Lhx6_Iqca_1	Yes
outliers	macosko_wba|Inh_Lhx6_Iqca_3	Yes
outliers	macosko_wba|Inh_Lhx6_Iqca_4	Yes
outliers	macosko_wba|Inh_Lhx6_Iqca_5	Yes
outliers	macosko_wba|Inh_Lhx6_Itgad	Yes
outliers	macosko_wba|Inh_Lhx6_Kcnmb1_2	Yes
outliers	macosko_wba|Inh_Lhx6_Kcnmb1_3	Yes
outliers	macosko_wba|Inh_Lhx6_Lama4	Yes
outliers	macosko_wba|Inh_Lhx6_Moxd1_1	Yes
outliers	macosko_wba|Inh_Lhx6_Moxd1_2	Yes
outliers	macosko_wba|Inh_Lhx6_Moxd1_3	Yes
outliers	macosko_wba|Inh_Lhx6_Myo1h_1	Yes
outliers	macosko_wba|Inh_Lhx6_Myo1h_2	Yes
outliers	macosko_wba|Inh_Lhx6_Nmu_1	Yes
outliers	macosko_wba|Inh_Lhx6_Nmu_2	Yes
outliers	macosko_wba|Inh_Lhx6_Nmu_3	Yes
outliers	macosko_wba|Inh_Lhx6_Nmu_4	Yes
outliers	macosko_wba|Inh_Lhx6_Npy_1	Yes
outliers	macosko_wba|Inh_Lhx6_Npy_2	Yes
outliers	macosko_wba|Inh_Lhx6_Npy_3	Yes
outliers	macosko_wba|Inh_Lhx6_Npy_4	Yes
outliers	macosko_wba|Inh_Lhx6_Nr2e1_1	Yes
outliers	macosko_wba|Inh_Lhx6_Nr2e1_2	Yes
outliers	macosko_wba|Inh_Lhx6_Ntrk1	Yes
outliers	macosko_wba|Inh_Lhx6_Scara5	Yes
outliers	macosko_wba|Inh_Lhx6_Sctr_1	Yes
outliers	macosko_wba|Inh_Lhx6_Sctr_2	Yes
outliers	macosko_wba|Inh_Lhx6_Serpinb1b_1	Yes
outliers	macosko_wba|Inh_Lhx6_Serpinb1b_2	Yes
outliers	macosko_wba|Inh_Lhx6_Serpinb1b_3	Yes
outliers	macosko_wba|Inh_Lhx6_Sst_A730009L09Rik_Igf1	Yes
outliers	macosko_wba|Inh_Lhx6_Sst_A730009L09Rik_Kcnh8	Yes
outliers	macosko_wba|Inh_Lhx6_Sst_AW551984	Yes
outliers	macosko_wba|Inh_Lhx6_Sst_Ccna1_1	Yes
outliers	macosko_wba|Inh_Lhx6_Sst_Ccna1_2	Yes
outliers	macosko_wba|Inh_Lhx6_Sst_Ccna1_3	Yes
outliers	macosko_wba|Inh_Lhx6_Sst_Col6a5_1	Yes
outliers	macosko_wba|Inh_Lhx6_Sst_Col6a5_2	Yes
outliers	macosko_wba|Inh_Lhx6_Sst_Col6a5_3	Yes
outliers	macosko_wba|Inh_Lhx6_Sst_Col6a5_4	Yes
outliers	macosko_wba|Inh_Lhx6_Sst_Col6a5_5	Yes
outliers	macosko_wba|Inh_Lhx6_Sst_Col6a5_6	Yes
outliers	macosko_wba|Inh_Lhx6_Sst_Col6a5_7	Yes
outliers	macosko_wba|Inh_Lhx6_Sst_Crh_Nnmt_1	Yes
outliers	macosko_wba|Inh_Lhx6_Sst_Crh_Nnmt_2	Yes
outliers	macosko_wba|Inh_Lhx6_Sst_Crh_Nnmt_3	Yes
outliers	macosko_wba|Inh_Lhx6_Sst_Crh_Nnmt_4	Yes
outliers	macosko_wba|Inh_Lhx6_Sst_Crh_Pdzrn3	Yes
outliers	macosko_wba|Inh_Lhx6_Sst_Crh_Shisa9	Yes
outliers	macosko_wba|Inh_Lhx6_Sst_Ctsc_1	Yes
outliers	macosko_wba|Inh_Lhx6_Sst_Ctsc_2	Yes
outliers	macosko_wba|Inh_Lhx6_Sst_Ctsc_3	Yes
outliers	macosko_wba|Inh_Lhx6_Sst_Ctsc_4	Yes
outliers	macosko_wba|Inh_Lhx6_Sst_Ctsc_5	Yes
outliers	macosko_wba|Inh_Lhx6_Sst_Ctsc_6	Yes
outliers	macosko_wba|Inh_Lhx6_Sst_Ctsc_7	Yes
outliers	macosko_wba|Inh_Lhx6_Sst_Ctsc_8	Yes
outliers	macosko_wba|Inh_Lhx6_Sst_Ctsc_9	Yes
outliers	macosko_wba|Inh_Lhx6_Sst_Edaradd	Yes
outliers	macosko_wba|Inh_Lhx6_Sst_Etv1_Ldb2	Yes
outliers	macosko_wba|Inh_Lhx6_Sst_Ffar4	Yes
outliers	macosko_wba|Inh_Lhx6_Sst_Itgad	Yes
outliers	macosko_wba|Inh_Lhx6_Sst_Layn	Yes
outliers	macosko_wba|Inh_Lhx6_Sst_Npffr1_Pcsk6	Yes
outliers	macosko_wba|Inh_Lhx6_Sst_Npffr1_Rgs6	Yes
outliers	macosko_wba|Inh_Lhx6_Sst_Prok2	Yes
outliers	macosko_wba|Inh_Lhx6_Sst_Th_Elfn1	Yes
outliers	macosko_wba|Inh_Lhx6_Tnfsf8	Yes
outliers	macosko_wba|Inh_Lhx6_Vip	Yes
outliers	macosko_wba|Inh_Lhx6_Vmn1r209_1	Yes
outliers	macosko_wba|Inh_Lhx6_Vmn1r209_2	Yes
outliers	macosko_wba|Inh_Lhx8_Efhb_1	Yes
outliers	macosko_wba|Inh_Lhx8_Efhb_2	Yes
outliers	macosko_wba|Inh_Nkx2-1_Antxr2	Yes
outliers	macosko_wba|Inh_Nkx2-1_Gm8113_1	Yes
outliers	macosko_wba|Inh_Nkx2-1_Gm8113_3	Yes
outliers	macosko_wba|Inh_Nkx2-1_P2ry10b	Yes
outliers	macosko_wba|Inh_Nkx2-1_Sst_1	Yes
outliers	macosko_wba|Inh_Nkx2-1_Sst_2	Yes
outliers	macosko_wba|Inh_Sncg_Calcb_1	Yes
outliers	macosko_wba|Inh_Sncg_Calcb_2	Yes
outliers	macosko_wba|Inh_Sncg_Calcb_3	Yes
outliers	macosko_wba|Inh_Sncg_Calcb_5	Yes
outliers	macosko_wba|Inh_Sncg_Calcb_6	Yes
outliers	macosko_wba|Inh_Sncg_Calcb_7	Yes
outliers	macosko_wba|Inh_Sncg_Edn3	Yes
outliers	macosko_wba|Inh_Sncg_Np2yr_Fos_1	Yes
outliers	macosko_wba|Inh_Sncg_Np2yr_Fos_2	Yes
outliers	macosko_wba|Inh_Sncg_Np2yr_Whrn_1	Yes
outliers	macosko_wba|Inh_Sncg_Np2yr_Whrn_2	Yes
outliers	macosko_wba|Inh_Sncg_Pvalb	Yes
outliers	macosko_wba|Inh_Sncg_Sln_Plch2_1	Yes
outliers	macosko_wba|Inh_Sncg_Sln_Plch2_2	Yes
outliers	macosko_wba|Inh_Sp8_Abcb5	Yes
outliers	macosko_wba|Inh_Sp8_Abcb5_Runx1t1	Yes
outliers	macosko_wba|Inh_Sp8_Tgfbi	Yes
outliers	macosko_wba|Inh_Vip_Crh_2	Yes
outliers	macosko_wba|Inh_Vip_Glp1r_Egfr	Yes
outliers	macosko_wba|Inh_Vip_Slc17a8	Yes
outliers	macosko_wba|Inh_Vip_Sncg_Slit1	Yes
outliers	macosko_wba|Inh_Vip_Sncg_Tac2	Yes
