## Supplemental Table 4 for "The misplaced mouse Pax6 interneuron subclass: A cross-species transcriptomic reassignment"

### Sheet: Sheet1
cell_subclass	cell_cluster	n
Chandelier	Inh_Lhx6_Vipr2	2014
Lamp5	Inh_Lamp5_Egln3_Tgfbi	529
Lamp5	Inh_Lamp5_Ndnf_Prom1	2012
Lamp5	Inh_Lamp5_Ndnf_Tgfbi	807
Lamp5	Inh_Sp8_Abcb5_Krt73	107
Lamp5 Lhx6	Inh_Lhx6_Lamp5_Hcrtr2	1421
Pvalb	Inh_Lhx6_Pvalb_Tac1	33414
Pvalb	Inh_Lhx6_Sst_Th_Ephb1	61
Sncg	Inh_Sncg_Abcb5	380
Sncg	Inh_Sncg_Ror1	117
Sncg	Inh_Sncg_Slc17a8	165
Sncg	Inh_Sncg_Sln_Npy	235
Sncg	Inh_Vip_Sncg_Yjefn3	303
Sst	Inh_Lhx6_Sst_Crh_Baiap3	777
Sst	Inh_Lhx6_Sst_Crh_Tac2	330
Sst	Inh_Lhx6_Sst_Crhr2_Fillip1	787
Sst	Inh_Lhx6_Sst_Crhr2_Stac	1270
Sst	Inh_Lhx6_Sst_Etv1_Pdyn	438
Sst	Inh_Lhx6_Sst_Hpse	10993
Sst	Inh_Lhx6_Sst_Myh13	1927
Sst Chodl	Inh_Lhx6_Arhgap28_1	165
Sst Chodl	Inh_Lhx6_Crhbp_3	86
Vip	Inh_Htr3a_Nr2e1_2	167
Vip	Inh_Vip_Crh_1	515
Vip	Inh_Vip_Crh_Sema5b	50
Vip	Inh_Vip_Drd2	159
Vip	Inh_Vip_Glp1r_Kcnh5	651
Vip	Inh_Vip_Grpr	12648
